# The highly conserved RNA-binding specificity of nucleocapsid protein facilitates the identification of drugs with broad anti-coronavirus activity

**DOI:** 10.1101/2022.07.26.501505

**Authors:** Shaorong Fan, Wenju Sun, Ligang Fan, Nan Wu, Wei Sun, Haiqian Ma, Siyuan Chen, Zitong Li, Yu Li, Jilin Zhang, Jian Yan

## Abstract

The binding of SARS-CoV-2 nucleocapsid (N) protein to both the 5′- and 3′-ends of genomic RNA has different implications arising from its binding to the central region during virion assembly. However, the mechanism underlying selective binding remains unknown. Herein, we performed the high-throughput RNA-SELEX (HTR-SELEX) to determine the RNA-binding specificity of the N proteins of various SARS-CoV-2 variants as well as other β-coronaviruses and showed that N proteins could bind two unrelated sequences, both of which were highly conserved across all variants and species. Interestingly, both these sequence motifs are virtually absent from the human transcriptome; however, they exhibit a highly enriched, mutually complementary distribution in the coronavirus genome, highlighting their varied functions in genome packaging. Our results provide mechanistic insights into viral genome packaging, thereby increasing the feasibility of developing drugs with broad-spectrum anti-coronavirus activity by targeting RNA binding by N proteins.
