## Supplemental Table S1 for "The highly conserved RNA-binding specificity of nucleocapsid protein facilitates the identification of drugs with broad anti-coronavirus activity"

### Sheet: Table S1a
Table S1a: PWM model generated from HTR-SELEX
Models marked green shows PWMs for different replicates in this study
Motif 1：NCCGCTTGGCN
Motif 2：TANTAGCCGNN
All PWMs were generated from HTR-SELEX cycle3
SARS-CoV-2-N-rep1-Motif 1
A	7196	5455	1288	1945	3	3236	1445	2915	6631	1959	5304
C	6310	22665	24893	901	24410	6055	4638	640	3455	22845	18271
G	3822	6476	1869	24009	849	1961	1	24344	21474	2661	5692
U	17861	2658	490	769	1312	22423	23225	1	1078	4315	5766
SARS-CoV-2-N-rep1-Motif 2
A	43	4005	2061	1	3393	1816	2	1	220	289	408
C	225	473	554	1	171	109	4349	3967	238	477	3502
G	1	727	988	1177	849	2502	33	55	4142	173	209
U	4135	648	1070	3257	85	23	200	266	118	4020	939
SARS-CoV-2-N-rep2-Motif 1
A	1217	2027	535	671	5	565	400	373	719	969	1632
C	1034	5431	5481	116	5619	1329	702	1	425	5402	857
G	1434	1570	173	5530	1	99	206	5655	5554	794	1321
U	3384	1506	447	75	113	5615	5573	1	298	1971	3318
SARS-CoV-2-N-rep2-Motif 2
A	1	2643	1247	500	2593	2304	789	970	1936	838	517
C	1	189	276	219	623	716	2707	2727	2537	662	1092
G	1	129	520	112	297	2694	744	1646	2676	966	978
U	2746	655	1103	2649	571	534	557	1251	2081	747	640
SARS-CoV-2-N-rep3-Motif 1
A	2568	2992	858	1294	210	988	637	907	2066	1489	2439
C	1963	8895	8858	535	8938	1858	1765	136	1278	9003	3545
G	2165	2423	605	8935	116	532	258	8870	8752	1237	2130
U	4957	2256	1176	388	259	8879	8942	51	580	2761	3828
SARS-CoV-2-N-rep3-Motif 2
A	23	3191	1689	602	3149	2336	757	605	1890	1581	447
C	1	357	351	69	426	824	3206	3125	1854	574	1808
G	1	177	589	191	231	3260	869	1709	3140	1065	655
U	3113	507	1051	3204	602	831	778	597	1302	475	657
SARS-CoV-2-N-rep4-Motif 1
A	3050	4068	1379	2012	199	1649	1292	1601	2986	2087	3365
C	2347	11211	11366	540	11169	3183	2740	157	1886	11266	4569
G	2203	3731	1321	11431	274	1106	614	11429	11510	1636	2672
U	7392	2997	892	285	531	11307	11387	321	871	3412	4933
SARS-CoV-2-N-rep4-Motif 2
A	204	2685	1461	662	2652	1935	450	695	1536	1353	372
C	1	239	269	92	435	648	2662	2681	1416	428	1579
G	1	218	589	295	438	2724	752	1514	2636	721	487
U	2789	523	792	2673	379	1110	751	705	1042	658	672
SARS-CoV-2-N-rep5-Motif 1
A	1953	3189	1018	984	182	1093	753	880	1533	1532	2120
C	1826	8417	8210	449	8202	2405	1998	94	1193	8030	2914
G	1775	2684	1064	8392	99	531	267	8238	8328	1416	2150
U	5294	2479	675	181	378	8209	7962	142	474	3030	3872
SARS-CoV-2-N-rep5-Motif 2
A	29	3715	2013	581	3534	2527	757	543	1701	1848	445
C	1	521	447	190	275	674	3537	3577	1919	669	2184
G	1	292	685	295	594	3600	659	1695	3662	1206	807
U	3592	754	1180	3611	725	750	660	691	1526	675	864
SARS-CoV-2-N-rep6-Motif 1
A	2709	3077	1820	2133	296	1024	999	1066	2936	1635	3119
C	2097	12934	13143	591	13072	3339	2494	123	882	12849	4932
G	1935	3118	972	12470	96	443	360	12728	12816	1507	2860
U	8913	2412	743	358	375	12607	12487	107	417	3126	5518
SARS-CoV-2-N-rep6-Motif 2
A	125	11091	7174	776	10973	4302	1089	1009	3190	6232	1281
C	1	1200	707	135	710	1564	10611	11078	5130	1698	7759
G	1	715	2184	337	604	11127	1403	2032	11198	3766	1815
U	11249	1597	3389	10767	1183	1602	1190	1637	3237	1842	2064
SARS-CoV-2-N-rep7-Motif 1
A	119	31	1	1	1	1	1	1	1	76	121
C	89	723	687	1	713	1	1	1	44	643	242
G	102	13	1	724	1	1	1	701	701	1	35
U	490	1	20	1	1	713	750	3	1	1	381
SARS-CoV-2-N-rep7-Motif 2
A	313	4152	2363	391	4153	2626	861	1247	1803	1608	741
C	1	548	344	169	692	1214	4270	4222	4481	1156	2055
G	1	114	675	31	325	4281	979	1494	4307	1348	1104
U	4080	683	1567	4091	769	695	753	1246	2562	1004	1074
SARS-CoV-2-N-rep8-Motif 1
A	158	57	1	1	1	1	1	40	18	47	63
C	79	393	382	1	383	1	1	1	40	383	155
G	90	1	1	383	1	1	1	375	374	1	55
U	83	1	1	47	1	383	373	1	17	82	128
SARS-CoV-2-N-rep8-Motif 2
A	1	3767	1876	317	3656	2609	731	985	1633	1262	491
C	1	435	214	87	486	887	3616	3703	3751	1006	1879
G	1	119	716	1	183	3641	1369	1198	3658	1135	1234
U	3732	684	1491	3648	1084	627	585	1538	2645	1014	782
SARS-CoV-2-N-rep9-Motif 1
A	2755	1377	360	1616	141	705	353	1005	2938	1569	2266
C	1371	10070	10262	748	10368	2137	776	23	780	10350	4574
G	1546	1761	618	10263	1	204	103	10262	10155	1459	2398
U	6820	2312	696	230	265	10192	10635	61	600	1853	3748
SARS-CoV-2-N-rep9-Motif 2
A	71	4502	2546	896	4497	3243	713	1010	1900	2247	479
C	1	606	292	1	543	1050	4582	4478	3568	656	3051
G	1	90	874	255	290	4361	1119	1597	4633	1377	752
U	4501	1153	1472	4465	932	860	1282	770	2207	1059	988
SARS-CoV-2-N-rep10-Motif 1
A	327	572	63	195	9	1	97	53	103	215	376
C	213	1586	1523	344	1570	158	17	1	64	1570	155
G	426	199	1	1572	1	1	1	1538	1525	200	206
U	809	409	46	34	1	1563	1542	1	1	476	1070
SARS-CoV-2-N-rep10-Motif 2
A	125	6970	4561	549	7117	3505	821	973	1525	3959	680
C	1	881	323	182	875	939	6749	6980	3740	1451	5029
G	1	453	1609	301	457	6959	1029	2029	7082	2239	1156
U	6836	1331	2399	6929	1037	796	781	854	2875	1321	1616
SARS-CoV-2-N-rep11-Motif 1
A	444	492	19	261	11	1	1	198	312	285	591
C	397	2321	2327	245	2288	511	171	1	110	2382	644
G	472	229	1	2301	1	1	1	2306	2285	133	524
U	1367	334	152	135	1	2334	2285	1	146	641	956
SARS-CoV-2-N-rep11-Motif 2
A	71	2662	1363	413	2690	2034	669	823	1201	1146	503
C	1	241	313	62	306	615	2661	2650	2428	631	1323
G	1	10	472	289	48	2647	751	1198	2675	820	677
U	2663	742	980	2695	454	720	749	789	1676	600	617
SARS-CoV-2-N-rep12-Motif 1
A	245	323	71	204	1	1	25	194	377	317	510
C	350	1670	1701	1	1671	494	278	1	22	1708	570
G	307	143	1	1760	1	1	1	1676	1772	111	304
U	1071	201	44	1	1	1734	1706	10	49	421	634
SARS-CoV-2-N-rep12-Motif 2
A	67	2475	1235	499	2477	2149	834	994	1373	707	492
C	1	274	290	48	228	952	2458	2384	2741	749	1031
G	1	43	427	24	146	2468	732	1169	2394	801	720
U	2523	522	941	2496	539	667	588	1107	1867	693	691
SARS-CoV-2-N-rep13-Motif 1
A	2785	4542	2052	2398	494	1390	874	1922	4229	2218	3434
C	2716	11473	11609	574	11589	3640	2948	219	1371	11487	5079
G	2070	4471	2244	11487	158	549	391	11584	11694	1845	3285
U	7795	3597	1375	405	445	11690	11526	183	763	3551	4268
SARS-CoV-2-N-rep13-Motif 2
A	79	3812	2337	651	3785	2457	665	601	1534	2317	466
C	1	454	276	180	442	849	3663	3780	1780	608	2637
G	1	238	648	208	336	3877	751	1615	3759	1154	717
U	3802	1089	1338	3744	797	1092	999	826	1207	525	806
SARS-CoV-2-N-delta-rep1-Motif 1
A	1246	1588	558	993	125	779	583	843	1427	1092	1469
C	1197	5104	5225	264	5113	2569	1944	168	805	5150	1851
G	943	1297	526	5188	1	317	259	5289	5236	924	1335
U	3239	1060	608	168	180	5175	5197	108	358	1833	2307
SARS-CoV-2-N-delta-rep1-Motif 2
A	87	8158	5653	645	8049	2938	669	801	1900	5834	846
C	1	1155	489	107	559	1071	8337	8128	2828	1459	6543
G	1	411	2061	50	525	8219	706	1427	8303	2556	1111
U	8058	1404	2947	8126	1052	1029	694	961	1879	1181	1913
SARS-CoV-2-N-delta-rep2-Motif 1
A	971	1400	341	621	1	297	327	567	893	828	1191
C	965	4463	4296	304	4317	1893	1280	26	372	4369	1246
G	799	1068	270	4417	1	1	83	4428	4324	623	1037
U	2765	896	344	58	87	4312	4352	23	153	1458	2127
SARS-CoV-2-N-delta-rep2-Motif 2
A	123	14916	10518	997	14882	4265	1018	1052	2374	11210	1488
C	1	1582	809	187	926	1177	14959	14717	4129	2293	12328
G	1	629	4056	378	1101	14825	1618	1692	14917	5040	1625
U	14854	2152	5728	14826	1666	1088	890	1189	2515	1964	3875
SARS-CoV-2-N-delta-rep3-Motif 1
A	3952	5305	2484	2296	671	2554	1668	2652	4541	3032	5031
C	3899	15582	15849	583	15676	6997	5658	530	2775	15836	6565
G	2544	4805	1842	15757	258	1420	1233	15806	15592	2690	4155
U	10785	4152	1717	653	776	15810	15648	429	1085	4749	6604
SARS-CoV-2-N-delta-rep3-Motif 2
A	198	10734	7054	743	10518	3996	910	946	2427	7417	1208
C	1	1464	581	125	955	1080	10412	10754	2952	1568	8152
G	1	623	2776	256	1179	10657	1421	2249	10581	3540	1670
U	10466	1890	3941	10305	1367	1459	1132	980	2111	1582	2852
SARS-CoV-2-N-gamma-rep1-Motif 1
A	539	1063	418	597	1	290	149	418	722	560	878
C	669	3167	3162	378	3150	1084	760	15	328	3215	1006
G	583	798	225	3164	1	1	1	3154	3135	427	841
U	2037	726	337	152	48	3181	3146	49	170	934	1272
SARS-CoV-2-N-gamma-rep1-Motif 2
A	15	4886	3172	525	4818	2165	615	676	1250	3263	485
C	1	472	375	1	336	846	4856	4909	1973	805	3748
G	1	165	935	217	228	4937	730	1087	4747	1471	743
U	4752	847	1640	4880	541	742	506	657	1562	686	1071
SARS-CoV-2-N-gamma-rep2-Motif 1
A	603	672	111	277	1	99	27	175	265	401	709
C	497	2496	2511	7	2459	649	341	1	88	2468	367
G	523	441	1	2512	1	1	1	2467	2537	146	579
U	1340	491	184	47	29	2454	2484	1	1	812	1361
SARS-CoV-2-N-gamma-rep2-Motif 2
A	112	4784	2971	484	4822	2768	854	1023	1985	2365	741
C	1	625	409	59	433	1044	4796	4871	3188	1230	2925
G	1	184	993	29	246	4874	1036	1392	4819	1541	1240
U	4774	932	1745	4752	810	653	628	1258	2453	1252	1255
SARS-CoV-2-N-gamma-rep3-Motif 1
A	1492	1526	435	764	1	404	299	481	784	778	1184
C	1033	4374	4462	395	4475	1355	902	1	401	4454	1177
G	929	1003	370	4399	1	1	32	4467	4437	562	996
U	2291	1112	397	118	18	4486	4458	115	180	1362	2458
SARS-CoV-2-N-gamma-rep3-Motif 2
A	146	10467	7476	763	10413	3378	1030	929	2525	8249	946
C	1	1263	581	54	637	1120	10578	10551	2976	1388	8975
G	1	401	2500	324	460	10478	1250	1972	10609	3146	1099
U	10260	1830	3867	10459	1389	991	799	930	1983	1181	2380
SARS-CoV-2-N-omicron-rep1-Motif 1
A	1491	1991	718	1084	91	700	526	837	1542	1255	1670
C	1196	5758	5802	253	5809	2148	2010	28	783	5868	2033
G	1121	1601	595	5807	1	152	110	5791	5881	972	1468
U	3765	1473	654	179	166	5809	5773	131	332	2025	2637
SARS-CoV-2-N-omicron-rep1-Motif 2
A	102	6739	4358	681	6676	2582	734	1125	1942	4782	751
C	1	646	434	207	444	952	6600	6769	2331	1127	5396
G	1	253	1510	500	462	6581	1011	1696	6705	1941	887
U	6632	1300	2506	6735	743	1113	778	786	1515	927	1356
SARS-CoV-2-N-omicron-rep2-Motif 1
A	10	1	1	1	1	1	1	1	1	1	74
C	40	176	181	1	175	1	1	1	1	179	1
G	19	1	1	186	1	1	1	179	189	1	3
U	128	1	1	1	1	183	187	1	1	1	167
SARS-CoV-2-N-omicron-rep2-Motif 2
A	89	5004	2961	534	5068	2988	787	942	1846	2272	765
C	1	580	355	1	557	1165	4998	5026	3702	1234	3132
G	1	311	1005	1	353	5052	1043	1297	4922	1728	1203
U	4961	977	2000	5143	748	661	640	1340	2390	1276	1313
SARS-CoV-2-N-omicron-rep3-Motif 1
A	113	1	1	1	1	1	1	1	1	1	126
C	54	329	319	1	332	1	1	1	1	336	69
G	90	1	1	322	1	1	1	337	329	1	10
U	100	1	1	1	1	334	329	1	1	21	151
SARS-CoV-2-N-omicron-rep3-Motif 2
A	247	4577	2869	530	4583	2634	808	843	1695	2268	746
C	1	483	367	65	552	985	4592	4608	3225	1049	2846
G	1	195	881	1	248	4611	865	1226	4568	1619	1042
U	4470	886	1652	4619	740	592	676	1105	2162	990	1270
BAT-CoV-N-rep1-Motif 1
A	1275	738	250	252	1	133	171	253	233	218	540
C	501	2984	3137	1	3017	648	436	1	140	3023	480
G	583	651	81	2986	1	1	1	3009	3122	262	442
U	1203	585	189	79	1	3077	3048	4	134	477	2017
BAT-CoV-N-rep1-Motif 2
A	61	19102	13315	517	19140	4703	1074	1091	6925	13838	2261
C	1	2395	849	524	1176	1289	19414	19717	5659	3265	14791
G	1	793	5550	291	1714	19325	2199	1941	19024	5977	2594
U	18894	1952	6839	18849	1648	695	1031	2497	4910	3631	6398
BAT-CoV-N-rep2-Motif 1
A	4642	4666	1654	2918	509	2667	1863	1969	3974	2135	4426
C	3024	15619	15437	891	15640	5708	4168	293	1952	15342	6180
G	3467	4569	1824	15612	287	1650	927	15689	15585	2016	3834
U	9891	3817	1450	390	798	15514	15774	236	815	4228	7711
BAT-CoV-N-rep2-Motif 2
A	15	29402	18982	1084	29017	6148	1622	1452	3121	22660	3030
C	1	4669	1635	305	2303	1282	29083	29233	3392	3669	23744
G	1	2680	10860	327	2105	28901	3432	3798	29387	10039	2884
U	28589	3757	10216	28787	3169	1984	1361	1921	2965	3264	9140
BAT-CoV-N-rep3-Motif 1
A	1870	2331	574	569	1	650	293	477	728	1088	2489
C	1067	6266	6094	242	6456	1205	1110	1	327	6218	1015
G	2304	1641	403	5694	1	166	263	6161	6096	840	1766
U	2762	1709	726	125	110	5557	6217	1	146	1662	2602
BAT-CoV-N-rep3-Motif 2
A	1	17098	11764	627	17125	4236	1268	1423	5488	13269	1686
C	1	1486	729	292	964	920	17227	17060	2479	2242	14385
G	1	913	5388	281	1026	17341	1947	2341	17087	5481	1388
U	16956	1873	6207	17350	1708	947	739	1061	2284	1806	4353
BAT-CoV-N-rep4-Motif 1
A	2765	4469	1566	1801	336	1750	1315	1179	2520	1680	2618
C	2057	9831	9860	299	9756	3658	2757	274	1633	9830	3229
G	2137	4143	1574	9621	261	1047	716	10133	9515	1331	2433
U	5722	3922	918	491	564	9841	9716	238	575	2805	4658
BAT-CoV-N-rep4-Motif 2
A	287	42045	30038	1437	41688	7575	2143	1133	3479	33761	4104
C	1	5658	1567	25	2508	1463	41764	40968	4483	5183	34501
G	1	3026	14695	577	3364	41439	6447	2887	41618	14307	4024
U	42262	5092	14974	40785	4210	1796	1600	2106	3248	5095	12641
MERS-CoV-N-rep1-Motif 1
A	4963	3200	777	2183	24	858	687	917	2087	1482	3283
C	3136	12334	12045	232	12182	2401	2212	30	873	12361	3751
G	2745	1519	372	12373	1	100	203	12438	12043	815	2627
U	6228	1668	617	165	207	11846	12257	119	384	2544	7424
MERS-CoV-N-rep1-Motif 2
A	62	4720	2352	433	4680	4581	1284	1700	5980	1351	980
C	1	600	416	1	346	1102	4583	4692	5333	1426	1835
G	1	1	960	1993	126	4594	1087	2201	4614	1799	1606
U	4713	694	1854	4707	443	706	1094	1420	2759	1090	1254
MERS-CoV-N-rep2-Motif 1
A	2364	1736	636	1491	1	408	357	592	1157	825	1808
C	1398	7455	7401	232	7605	1296	1306	33	588	7456	1938
G	1740	1388	475	7402	1	56	121	7612	7589	472	1791
U	4160	1053	630	77	180	7464	7658	55	337	1504	4135
MERS-CoV-N-rep2-Motif 2
A	1	3346	1402	442	3465	3024	1073	759	4135	1064	768
C	1	463	371	1	183	861	3474	3429	3634	970	1394
G	1	1	592	1305	82	3511	834	1186	3299	1137	966
U	3407	536	1517	3491	212	733	787	826	2440	720	827
MERS-CoV-N-rep3-Motif 1
A	3287	4785	2139	4421	405	2619	1842	2074	3753	2463	3111
C	2741	12291	12024	528	12048	4958	4795	450	2616	12217	4332
G	2501	4111	1482	12330	183	1790	980	11850	12116	1957	3826
U	7013	3167	1840	470	786	12209	12003	363	1382	3403	5205
MERS-CoV-N-rep3-Motif 2
A	140	2860	1238	657	2754	2151	893	778	3853	865	590
C	1	413	356	17	222	1022	2665	2690	2257	1026	1164
G	1	1	444	642	144	2764	898	1546	2740	891	686
U	2635	461	1137	2698	434	1131	1029	721	1430	447	774
MERS-CoV-N-rep4-Motif 1
A	4497	4858	1759	2579	342	1678	1261	1090	1902	1764	2862
C	2980	12847	12715	481	12683	3508	3063	186	1494	12686	2251
G	3926	3650	1289	12829	145	1224	585	12392	12872	1286	3185
U	6218	3515	1561	247	672	12768	12893	330	901	3287	8356
MERS-CoV-N-rep4-Motif 2
A	110	5070	2415	440	5023	4213	1366	1024	10170	1613	968
C	1	913	640	1	346	954	5202	5007	4280	1442	1824
G	1	1	778	1358	407	5045	973	1852	5151	1872	1966
U	4893	665	2261	5173	705	1046	1084	1303	3006	1253	1390
SARS-CoV-N-rep1-Motif 1
A	3565	4468	1519	1813	243	1622	1109	1314	2818	2198	4509
C	2861	15104	14391	586	14473	4517	3693	70	1356	14872	5549
G	2822	4423	1003	14658	77	974	490	14849	14656	1755	3769
U	10197	3730	897	360	414	14119	14281	218	815	3514	6620
SARS-CoV-N-rep1-Motif 2
A	137	19129	14262	832	19404	4052	959	780	3043	14350	1754
C	1	3372	766	288	1844	687	19290	19582	3245	2502	15578
G	1	1623	5711	444	2616	19497	1954	1896	19196	6555	1995
U	19399	3298	5371	19810	2619	999	778	1124	2376	2487	5081
SARS-CoV-N-rep2-Motif 1
A	7315	9267	3649	4600	880	4341	2428	3628	7624	5259	8940
C	5867	27794	27543	991	27378	9326	7672	603	4616	27762	12355
G	4628	8636	3110	27512	568	2773	1347	27696	27532	3806	8022
U	19787	6422	2606	581	1519	27542	27695	645	1493	7091	10826
SARS-CoV-N-rep2-Motif 2
A	219	15384	11086	697	15865	3908	781	901	2735	11237	1690
C	1	3064	760	492	2395	903	15788	15984	3015	2502	11439
G	1	1763	4595	232	2169	15298	1974	2143	15479	4568	2076
U	15145	2969	4069	15953	1907	1572	1220	1035	2153	1811	4614
SARS-CoV-N-rep3-Motif 1
A	1870	3360	1428	1216	289	1537	1118	983	1961	1571	2969
C	1741	9296	9478	676	9212	3191	2305	106	1311	9379	3640
G	1907	3164	1132	9249	227	562	535	9241	9418	1283	2532
U	6459	2275	905	256	385	9049	9425	139	517	2378	3532
SARS-CoV-N-rep3-Motif 2
A	1	13495	10107	611	13439	2447	553	785	1609	11016	1109
C	1	2191	437	155	1379	887	13663	13634	2306	1645	11536
G	1	1074	4246	190	1878	13779	1201	1636	13525	4118	1159
U	13471	2173	3434	13580	1857	711	744	947	1728	1381	3637
SARS-CoV-N-rep4-Motif 1
A	3832	5385	1957	2448	474	2305	1602	1883	3642	2669	5827
C	3753	18261	18293	486	18137	6030	4240	145	1874	17968	6873
G	3239	4907	1639	17691	141	1428	745	18239	17813	2249	4947
U	13220	4874	1349	390	773	17751	17605	297	1005	4744	8240
SARS-CoV-N-rep4-Motif 2
A	344	28663	21898	883	28843	5241	2390	1015	3428	22338	2777
C	1	4843	955	231	3161	1278	29496	29110	4162	3719	23357
G	16	2621	8937	472	3639	29363	5900	2671	29208	9943	3099
U	28601	4499	7637	28576	3595	1375	1436	2228	2764	3970	8621

### Sheet: Table S1b
Table S1b: cDNA and Protein sequences of different N proteins
diffferent N protein	Remarks	DNA sequences (5'->3')	protein sequences
SARS-CoV2-N-WT	original SARS-CoV-2 N protein	ATGAGCGATAATGGCCCGCAGAATCAGCGTAATGCACCGCGTATTACCTTTGGCGGCCCGAGTGATAGTACCGGTAGTAATCAGAATGGTGAACGCAGTGGTGCACGTAGCAAACAGCGCCGCCCGCAGGGCCTGCCTAATAATACCGCCAGTTGGTTTACCGCCCTGACCCAGCATGGCAAAGAAGATCTGAAATTTCCGCGCGGTCAGGGCGTGCCGATTAATACCAATAGCAGTCCGGATGATCAGATTGGCTATTATCGCCGCGCCACCCGCCGCATTCGCGGTGGTGACGGTAAAATGAAAGATCTGAGCCCGCGTTGGTATTTTTATTATCTGGGCACCGGCCCGGAAGCCGGTCTGCCTTATGGTGCAAATAAGGATGGTATTATTTGGGTG…	MSDNGPQNQRNAPRITFGGPSDSTGSNQNGERSGARSKQRRPQGLPNNTASWFTALTQHGKEDLKFPRGQGVPINTNSSPDDQIGYYRRATRRIRGGDGKMKDLSPRWYFYYLGTGPEAGLPYGANKDGIIWVATEGALNTPKDHIGTRNPANNAAIVLQLPQGTTLPKGFYAEGSRGGSQASSRSSSRSRNSSRNSTPGSSRGTSPARMAGNGGDAALALLLLDRLNQLESKMSGKGQQQQGQTVTKKSAAEASKKPRQKRTATKAYNVTQAFGRRGPEQTQGNFGDQELIRQGTDYKHWPQIAQFAPSASAFFGMSRIGMEVTPSGTWLTYTGAIKLDDKDPNFKDQVILLNKHIDAYKTFPPTEPKKDKKKKADETQALPQRQKKQQTVTLLPAAD…
SARS-CoV2-N-delta21J	delta variant N protein	ATGAGCGATAATGGCCCGCAGAATCAGCGTAATGCACCGCGTATTACCTTTGGCGGCCCGAGTGATAGTACCGGTAGTAATCAGAATGGTGAACGCAGTGGTGCACGTAGCAAACAGCGCCGCCCGCAGGGCCTGCCTAATAATACCGCCAGTTGGTTTACCGCCCTGACCCAGCATGGCAAAGAAGgTCTGAAATTTCCGCGCGGTCAGGGCGTGCCGATTAATACCAATAGCAGTCCGGATGATCAGATTGGCTATTATCGCCGCGCCACCCGCCGCATTCGCGGTGGTGACGGTAAAATGAAAGATCTGAGCCCGCGTTGGTATTTTTATTATCTGGGCACCGGCCCGGAAGCCGGTCTGCCTTATGGTGCAAATAAGGATGGTATTATTTGGGTG…	MSDNGPQNQRNAPRITFGGPSDSTGSNQNGERSGARSKQRRPQGLPNNTASWFTALTQHGKEGLKFPRGQGVPINTNSSPDDQIGYYRRATRRIRGGDGKMKDLSPRWYFYYLGTGPEAGLPYGANKDGIIWVATEGALNTPKDHIGTRNPANNAAIVLQLPQGTTLPKGFYAEGSRGGSQASSRSSSRSRNSSRNSTPGSSMGTSPARMAGNGCDAALALLLLDRLNQLESKMSGKGQQQQGQTVTKKSAAEASKKPRQKRTATKAYNVTQAFGRRGPEQTQGNFGDQELIRQGTDYKHWPQIAQFAPSASAFFGMSRIGMEVTPSGTWLTYTGAIKLDDKDPNFKDQVILLNKHIDAYKTFPPTEPKKDKKKKAYETQALPQRQKKQQTVTLLPAAD…
SARS-CoV2-N-Gamma	Gamma variant N protein	ATGAGCGATAATGGCCCGCAGAATCAGCGTAATGCACCGCGTATTACCTTTGGCGGCCCGAGTGATAGTACCGGTAGTAATCAGAATGGTGAACGCAGTGGTGCACGTAGCAAACAGCGCCGCCCGCAGGGCCTGCCTAATAATACCGCCAGTTGGTTTACCGCCCTGACCCAGCATGGCAAAGAAGATCTGAAATTTCCGCGCGGTCAGGGCGTGCCGATTAATACCAATAGCAGTCgtGATGATCAGATTGGCTATTATCGCCGCGCCACCCGCCGCATTCGCGGTGGTGACGGTAAAATGAAAGATCTGAGCCCGCGTTGGTATTTTTATTATCTGGGCACCGGCCCGGAAGCCGGTCTGCCTTATGGTGCAAATAAGGATGGTATTATTTGGGTG…	MSDNGPQNQRNAPRITFGGPSDSTGSNQNGERSGARSKQRRPQGLPNNTASWFTALTQHGKEDLKFPRGQGVPINTNSSRDDQIGYYRRATRRIRGGDGKMKDLSPRWYFYYLGTGPEAGLPYGANKDGIIWVATEGALNTPKDHIGTRNPANNAAIVLQLPQGTTLPKGFYAEGSRGGSQASSRSSSRSRNSSRNSTPGSSKRTSPARMAGNGGDAALALLLLDRLNQLESKMSGKGQQQQGQTVTKKSAAEASKKPRQKRTATKAYNVTQAFGRRGPEQTQGNFGDQELIRQGTDYKHWPQIAQFAPSASAFFGMSRIGMEVTPSGTWLTYTGAIKLDDKDPNFKDQVILLNKHIDAYKTFPPTEPKKDKKKKADETQALPQRQKKQQTVTLLPAAD…
SARS-CoV2-N-Omicron	Omicron variant N protein	ATGAGCGATAATGGCCCGCAGAATCAGCGTAATGCACTGCGTATTACCTTTGGCGGCCCGAGTGATAGTACCGGTAGTAATCAGAATGGTGGTGCACGTAGCAAACAGCGCCGCCCGCAGGGCCTGCCTAATAATACCGCCAGTTGGTTTACCGCCCTGACCCAGCATGGCAAAGAAGATCTGAAATTTCCGCGCGGTCAGGGCGTGCCGATTAATACCAATAGCAGTCCGGATGATCAGATTGGCTATTATCGCCGCGCCACCCGCCGCATTCGCGGTGGTGACGGTAAAATGAAAGATCTGAGCCCGCGTTGGTATTTTTATTATCTGGGCACCGGCCCGGAAGCCGGTCTGCCTTATGGTGCAAATAAGGATGGTATTATTTGGGTGGCAACCGAA…	MSDNGPQNQRNALRITFGGPSDSTGSNQNGGARSKQRRPQGLPNNTASWFTALTQHGKEDLKFPRGQGVPINTNSSPDDQIGYYRRATRRIRGGDGKMKDLSPRWYFYYLGTGPEAGLPYGANKDGIIWVATEGALNTPKDHIGTRNPANNAAIVLQLPQGTTLPKGFYAEGSRGGSQASSRSSSRSRNSSRNSTPGSSKRTSPARMAGNGGDAALALLLLDRLNQLESKMSGKGQQQQGQTVTKKSAAEASKKPRQKRTATKAYNVTQAFGRRGPEQTQGNFGDQELIRQGTDYKHWPQIAQFAPSASAFFGMSRIGMEVTPSGTWLTYTGAIKLDDKDPNFKDQVILLNKHIDAYKTFPPTEPKKDKKKKADETQALPQRQKKQQTVTLLPAADLDD…
SARS-CoV2-N-RBD1	RBD1 from original SARS-CoV-2 N protein	ATGGCCAGTTGGTTTACCGCCCTGACCCAGCATGGCAAAGAAGATCTGAAATTTCCGCGCGGTCAGGGCGTGCCGATTAATACCAATAGCAGTCCGGATGATCAGATTGGCTATTATCGCCGCGCCACCCGCCGCATTCGCGGTGGTGACGGTAAAATGAAAGATCTGAGCCCGCGTTGGTATTTTTATTATCTGGGCACCGGCCCGGAAGCCGGTCTGCCTTATGGTGCAAATAAGGATGGTATTATTTGGGTGGCAACCGAAGGTGCACTGAATACCCCGAAAGATCATATTGGTACCCGTAATCCGGCAAATAATGCAGCAATTGTTCTGCAGCTGCCGCAGGGTACCACCCTGCCGAAAGGCTTTTATGCCGAA	MASWFTALTQHGKEDLKFPRGQGVPINTNSSPDDQIGYYRRATRRIRGGDGKMKDLSPRWYFYYLGTGPEAGLPYGANKDGIIWVATEGALNTPKDHIGTRNPANNAAIVLQLPQGTTLPKGFYAE
SARS-CoV2-N-RBD2	RBD2 from original SARS-CoV-2 N protein	GTGACCAAAAAATCTGCAGCAGAAGCAAGCAAAAAACCGCGCCAGAAACGTACCGCAACCAAAGCATATAATGTGACCCAGGCCTTTGGTCGTCGTGGTCCGGAACAGACCCAGGGCAATTTTGGCGATCAGGAACTGATTCGCCAGGGCACCGATTATAAACATTGGCCGCAGATTGCCCAGTTTGCCCCGAGCGCAAGCGCATTTTTCGGCATGAGTCGCATTGGCATGGAAGTTACCCCGAGCGGTACCTGGCTGACCTATACCGGTGCAATTAAGCTGGATGATAAAGATCCGAATTTTAAAGATCAGGTTATTCTGCTGAACAAACATATTGATGCCTATAAAACCTTCCCGCCG	VTKKSAAEASKKPRQKRTATKAYNVTQAFGRRGPEQTQGNFGDQELIRQGTDYKHWPQIAQFAPSASAFFGMSRIGMEVTPSGTWLTYTGAIKLDDKDPNFKDQVILLNKHIDAYKTFPP
MERS-CoV-N	MERS-CoV N protein	ATGGCAAGCCCGGCGGCACCTCGTGCGGTTAGCTTTGCGGATAATAATGATATCACGAATACCAACCTGAGCCGTGGTCGTGGTCGTAACCCGAAACCGCGTGCAGCACCGAACAACACCGTATCATGGTATACCGGTCTGACCCAGCATGGTAAAGTTCCACTGACCTTTCCACCAGGCCAGGGTGTTCCTCTGAATGCAAATAGCACCCCGGCACAGAATGCAGGTTATTGGCGCCGTCAGGATCGTAAAATTAATACCGGTAACGGTATTAAACAGCTGGCACCGCGCTGGTATTTTTATTATACCGGTACCGGTCCGGAAGCAGCACTGCCATTTCGTGCGGTGAAAGATGGTATTGTGTGGGTGCATGAAGATGGTGCAACAGATGCACCGAGC…	MASPAAPRAVSFADNNDITNTNLSRGRGRNPKPRAAPNNTVSWYTGLTQHGKVPLTFPPGQGVPLNANSTPAQNAGYWRRQDRKINTGNGIKQLAPRWYFYYTGTGPEAALPFRAVKDGIVWVHEDGATDAPSTFGTRNPNNDSAIVTQFAPGTKLPKNFHIEGTGGNSQSSSRASSVSRNSSRSSSQGSRSGNSTRGTSPGPSGIGAVGGDLLYLDLLNRLQALESGKVKQSQPKVITKKDAAAAKNKMRHKRTSTKSFNMVQAFGLRGPGDLQGNFGDLQLNKLGTEDPRWPQIAELAPTASAFMGMSQFKLTHQNNDDHGNPVYFLRYSGAIKLDPKNPNYNKWLELLEQNIDAYKTFPKKEKKQKAPKEESTDQMSEPPKEQRVQGSITQRTRTR…
SARS-CoV-N	SARS-CoV N protein	ATGAGCGATAACGGTCCGCAGAGCAACCAGCGCAGCGCCCCTCGTATTACCTTTGGCGGTCCGACCGATAGCACCGATAATAACCAGAACGGCGGCCGTAACGGTGCCCGCCCTAAACAGCGCCGTCCGCAGGGTCTGCCGAACAACACAGCAAGTTGGTTTACCGCACTGACACAGCATGGCAAAGAAGAACTGCGTTTTCCTCGCGGTCAGGGTGTGCCGATTAATACCAACAGCGGTCCAGATGATCAGATTGGTTATTATCGTCGTGCAACGCGTCGCGTTCGTGGCGGTGATGGTAAAATGAAAGAACTGAGCCCTCGTTGGTATTTTTATTATCTGGGCACCGGTCCGGAAGCCAGTCTGCCTTATGGTGCAAACAAAGAAGGTATTGTTTGG…	MSDNGPQSNQRSAPRITFGGPTDSTDNNQNGGRNGARPKQRRPQGLPNNTASWFTALTQHGKEELRFPRGQGVPINTNSGPDDQIGYYRRATRRVRGGDGKMKELSPRWYFYYLGTGPEASLPYGANKEGIVWVATEGALNTPKDHIGTRNPNNNAATVLQLPQGTTLPKGFYAEGSRGGSQASSRSSSRSRGNSRNSTPGSSRGNSPARMASGGGETALALLLLDRLNQLESKVSGKGQQQQGQTVTKKSAAEASKKPRQKRTATKQYNVTQAFGRRGPEQTQGNFGDQDLIRQGTDYKHWPQIAQFAPSASAFFGMSRIGMEVTPSGTWLTYHGAIKLDDKDPQFKDNVILLNKHIDAYKTFPPTEPKKDKKKKTDEAQPLPQRQKKQPTVTLLPAA…
BAT-CoV-N	BAT-CoV N protein	ATGAGCGATAACGGTCCGCAGAACCAGCGTAGCGCGCCGCGTATTACCTTTGGTGGTCCGAGCGATAGCAGCGATAATTCCAAAAACGGCGAACGTAACGGTGCACGTCCGAAACAGCGTCGTCCGCAGGGTCTGCCGAATAATACAGCAAGTTGGTTTACCGCACTGACGCAGCATGGTAAAGAAAATCTGACCTTTCCACGCGGTCAGGGTGTGCCGATTAATACCAACAGCTCAAAAGATGATCAGATCGGTTATTATCGCCGTGCAACGCGCCGCATTCGTGGCGGTGATGGTAAAATGAAAGAACTGAGCCCACGTTGGTATTTTTATTATCTGGGCACCGGTCCAGAAGCAGGTCTGCCATATGGTGCAAATAAAGAAGGTATTATTTGGGTT…	MSDNGPQNQRSAPRITFGGPSDSSDNSKNGERNGARPKQRRPQGLPNNTASWFTALTQHGKENLTFPRGQGVPINTNSSKDDQIGYYRRATRRIRGGDGKMKELSPRWYFYYLGTGPEAGLPYGANKEGIIWVATEGALNTPKDHIGTRNPANNAAIVLQLPQGTTLPKGFYAEGSRGGSQASSRSSSRSRNSSRNSTPGSSRGTSPARMAGNGGDTALALLLLDRLNQLENKVSGKGQQQQGQTVTKKSAAEASKKPRQKRTATKQYNVTQAFGRRGPEQTQGNFGDQELIRQGTDYKHWPQIAQFAPSASAFFGMSRIGMEVTPSGTWLTYHGAIKLDDKDPQFKDNVILLNKHIDAYKTFPPTEPKKDKKKKADELQALPQRQKKQQTVTLLPAAD…

### Sheet: Table S1c
Table S1c: Primer sequences used in this study
primer name	primer sequences (5'->3')	Remarks
nCoV-N-NheIHF	TGCCGCGCGGCAGCCATATGAGCGATAATGGCCCGCAGAAT	Used to clone original SARS-CoV-2 N protein
nCoV-N-XhoIHR	TGGTGGTGGTGCTCGAGTCATGCCTGGGTACTATCTGCGCT
DELTA-D63G-F	ACCCAGCATGGCAAAGAAGGTCTGAAATTTCCGCGCGGTC	Used to clone delta variant N protein
DELTA-D63G-R	GACCGCGCGGAAATTTCAGACCTTCTTTGCCATGCTGGGT
Delta-R203M,G215C-F	AGTACCCCGGGCAGCAGCATGGGCACCAGTCCTGCTCGTATGGCAGGTAATGGTTGTGACGCCGCCCTGGCACTG
Delta-R203M,G215C-R	CAGTGCCAGGGCGGCGTCACAACCATTACCTGCCATACGAGCAGGACTGGTGCCCATGCTGCTGCCCGGGGTACT
Delta-D377Y-F	AGATAAAAAGAAAAAGGCATATGAGACCCAGGCACTGCCGC
Delta-D377Y-R	GCGGCAGTGCCTGGGTCTCATATGCCTTTTTCTTTTTATCT
Gamma-P80R-F	GATTAATACCAATAGCAGTCGTGATGATCAGATTGGCTAT	Used to clone gamma variant N protein
Gamma-P80R-R	ATAGCCAATCTGATCATCacGACTGCTATTGGTATTAATC
N-R203K,G204R-F	ATAGTACCCCGGGCAGCAGCAAAAGACCAGTCCTGCTCGTATGGC	Used to clone gamma variant and omicron N protein
N-R203K,G204R-R	GCCATACGAGCAGGACTGGTTCTTTTGCTGCTGCCCGGGGTACTAT
Omicron-P13L-HF	GTGCCGCGCGGCAGCCATATGAGCGATAATGGCCCGCAGAATCAGCGTAATGCACTGCGTATTACCTTTGGCGGC	Used to clone omicron variant N protein
Omicron-deletion-F	CGGTAGTAATCAGAATGGTGGTGCACGTAGCAAACAGC
Omicron-deletion-R	GCTGTTTGCTACGTGCACCACCATTCTGATTACTACCG
nCOV-N-RBD-F	GGTGCCGCGCGGCAGCCATATGGCCAGTTGGTTTACCGC	Used to clone RBD1 from original SARS-CoV-2 N protein
nCOV-N-RBD-R	GTGGTGGTGGTGGTGCTCGAGTCATTCGGCATAAAAGCCTTTCG
RBD2-NheIHF	TGCCGCGCGGCAGCCATATGGTGACCAAAAAATCTGCAGC	Used to clone RBD2 from original SARS-CoV-2 N protein
RBD2-XhoIHR	TGGTGGTGGTGGTGCTCGAGTCACGGCGGGAAGGTTTTATAGG
BGI-insert-oligo	ATGGCTACGATCCGACTTNNNNNNNNNNNNNNNNNNNNNNNNNNNNNNNNNNNNNNNNAAGTCGGAGGCCAAGCGGTCTTAGGAAGACAA	SELEX template adapted to BGI MGISEQ 2000 system
BGI-system-R	TGTGAGCCAAGGAGTTG	PCR primer used to generate SELEX ligands adapted to BGI MGISEQ 2000 system
BGI-system-F	/5Phos/ GAACGACATGGCTACGATCCGACTT
RNA-SELEX-Phos-T7 promoter	/5Phos/ TAATACGACTCACTATAGGGTGTGAGCCAAGGAGTTG	Primer containing T7 promoter used to generate transcript template
Barcode 1R	TGTGAGCCAAGGAGTTG ATCGGACCTA TTGTCTTCCTAAGACCGC	Barcode primers to generate SELEX ligands adapted to BGI MGISEQ200 system
Barcode 2R	TGTGAGCCAAGGAGTTG GATTCCGTCC TTGTCTTCCTAAGACCGC
Barcode 3R	TGTGAGCCAAGGAGTTG CGGCAGTAAG TTGTCTTCCTAAGACCGC
Barcode 4R	TGTGAGCCAAGGAGTTG TCAATTAGGT TTGTCTTCCTAAGACCGC
Barcode 13R	TGTGAGCCAAGGAGTTG CGGATTGCCG TTGTCTTCCTAAGACCGC
Barcode 14R	TGTGAGCCAAGGAGTTG GAATCCTGAT TTGTCTTCCTAAGACCGC
Barcode 15R	TGTGAGCCAAGGAGTTG TCTGGAATGA TTGTCTTCCTAAGACCGC
Barcode 16R	TGTGAGCCAAGGAGTTG ATCCAGCATC TTGTCTTCCTAAGACCGC
Barcode 25R	TGTGAGCCAAGGAGTTG TTGTCCTCTA TTGTCTTCCTAAGACCGC
Barcode 26R	TGTGAGCCAAGGAGTTG ATTCGCTAGG TTGTCTTCCTAAGACCGC
Barcode 28R	TGTGAGCCAAGGAGTTG ACAGCTCAGC TTGTCTTCCTAAGACCGC
Barcode 29R	TGTGAGCCAAGGAGTTG TATCTAGGTT TTGTCTTCCTAAGACCGC
Barcode 30R	TGTGAGCCAAGGAGTTG GAGATGGCAA TTGTCTTCCTAAGACCGC
Barcode 32R	TGTGAGCCAAGGAGTTG GCCGATAGCG TTGTCTTCCTAAGACCGC
Barcode 33R	TGTGAGCCAAGGAGTTG CCATCGTTGC TTGTCTTCCTAAGACCGC
Barcode 34R	TGTGAGCCAAGGAGTTG TGAACGATTA TTGTCTTCCTAAGACCGC
Barcode 35R	TGTGAGCCAAGGAGTTG TAGAGCGAAC TTGTCTTCCTAAGACCGC
Barcode 36R	TGTGAGCCAAGGAGTTG ATGTGTGAGA TTGTCTTCCTAAGACCGC
Barcode 37R	TGTGAGCCAAGGAGTTG ATCCTAACAG TTGTCTTCCTAAGACCGC
Barcode 38R	TGTGAGCCAAGGAGTTG CGCGTCTGCG TTGTCTTCCTAAGACCGC
Barcode 39R	TGTGAGCCAAGGAGTTG GATGATCCTT TTGTCTTCCTAAGACCGC
Barcode 41R	TGTGAGCCAAGGAGTTG ATGCATCTAA TTGTCTTCCTAAGACCGC
Barcode 42R	TGTGAGCCAAGGAGTTG AGCTCTGGAC TTGTCTTCCTAAGACCGC
Barcode 43R	TGTGAGCCAAGGAGTTG CTATCACGTG TTGTCTTCCTAAGACCGC
Barcode 44R	TGTGAGCCAAGGAGTTG GGACTAGTGG TTGTCTTCCTAAGACCGC
Barcode 45R	TGTGAGCCAAGGAGTTG GCCAAGTCCA TTGTCTTCCTAAGACCGC
Barcode 46R	TGTGAGCCAAGGAGTTG CCTGTCAAGC TTGTCTTCCTAAGACCGC
Barcode 47R	TGTGAGCCAAGGAGTTG TAGAGGTCTT TTGTCTTCCTAAGACCGC
Barcode 48R	TGTGAGCCAAGGAGTTG TATGGCAACT TTGTCTTCCTAAGACCGC
Barcode 49R	TGTGAGCCAAGGAGTTG CTGCGTACAT TTGTCTTCCTAAGACCGC
Barcode 50R	TGTGAGCCAAGGAGTTG ATCTCATTAA TTGTCTTCCTAAGACCGC
Barcode 51R	TGTGAGCCAAGGAGTTG AAGTGGCGCA TTGTCTTCCTAAGACCGC
Barcode 52R	TGTGAGCCAAGGAGTTG GGCCTTAATG TTGTCTTCCTAAGACCGC
Barcode 53R	TGTGAGCCAAGGAGTTG TCTGAGGCGG TTGTCTTCCTAAGACCGC
Barcode 55R	TGTGAGCCAAGGAGTTG GATAACCGGC TTGTCTTCCTAAGACCGC
Barcode 56R	TGTGAGCCAAGGAGTTG TCAATATTCC TTGTCTTCCTAAGACCGC
Barcode 57R	TGTGAGCCAAGGAGTTG TCCGTTGAAT TTGTCTTCCTAAGACCGC
Barcode 58R	TGTGAGCCAAGGAGTTG CAGTACAGTT TTGTCTTCCTAAGACCGC
Barcode 59R	TGTGAGCCAAGGAGTTG ATTGAGGTAC TTGTCTTCCTAAGACCGC
Barcode 60R	TGTGAGCCAAGGAGTTG ATTAGAAGTC TTGTCTTCCTAAGACCGC
Barcode 61R	TGTGAGCCAAGGAGTTG CAACGCTTCA TTGTCTTCCTAAGACCGC
Barcode 62R	TGTGAGCCAAGGAGTTG GGATCGCACG TTGTCTTCCTAAGACCGC
Barcode 63R	TGTGAGCCAAGGAGTTG TGCCTTCCGA TTGTCTTCCTAAGACCGC
Barcode 64R	TGTGAGCCAAGGAGTTG GCGACATCGG TTGTCTTCCTAAGACCGC
Barcode 65R	TGTGAGCCAAGGAGTTG CATTCTAAGT TTGTCTTCCTAAGACCGC
Barcode 66R	TGTGAGCCAAGGAGTTG CAGGCTTGGA TTGTCTTCCTAAGACCGC
Barcode 67R	TGTGAGCCAAGGAGTTG ATCATCGTCT TTGTCTTCCTAAGACCGC
Barcode 68R	TGTGAGCCAAGGAGTTG GTCTTGTGAG TTGTCTTCCTAAGACCGC
Barcode 69R	TGTGAGCCAAGGAGTTG AGTAGGAACG TTGTCTTCCTAAGACCGC
Barcode 70R	TGTGAGCCAAGGAGTTG TCACAACCAC TTGTCTTCCTAAGACCGC
Barcode 71R	TGTGAGCCAAGGAGTTG GCAGGCCTTC TTGTCTTCCTAAGACCGC
Barcode 72R	TGTGAGCCAAGGAGTTG TGGCAAGCTA TTGTCTTCCTAAGACCGC
Barcode 73R	TGTGAGCCAAGGAGTTG GAGCATTGTC TTGTCTTCCTAAGACCGC
Barcode 74R	TGTGAGCCAAGGAGTTG TGTGATTAGC TTGTCTTCCTAAGACCGC
Barcode 75R	TGTGAGCCAAGGAGTTG CCTATGGACT TTGTCTTCCTAAGACCGC
Barcode 76R	TGTGAGCCAAGGAGTTG TAGGCGATAG TTGTCTTCCTAAGACCGC
Barcode 77R	TGTGAGCCAAGGAGTTG AGACCACGAT TTGTCTTCCTAAGACCGC
Barcode 78R	TGTGAGCCAAGGAGTTG GTATTAGCCA TTGTCTTCCTAAGACCGC
Barcode 79R	TGTGAGCCAAGGAGTTG CTCTGCACTG TTGTCTTCCTAAGACCGC
Barcode 80R	TGTGAGCCAAGGAGTTG ACCAGCCTGA TTGTCTTCCTAAGACCGC
Barcode 81R	TGTGAGCCAAGGAGTTG GCGTGAGTAT TTGTCTTCCTAAGACCGC
Barcode 82R	TGTGAGCCAAGGAGTTG CGCGGAGCAT TTGTCTTCCTAAGACCGC
Barcode 83R	TGTGAGCCAAGGAGTTG CAAGTTCACA TTGTCTTCCTAAGACCGC
Barcode 84R	TGTGAGCCAAGGAGTTG AGCACCTCTC TTGTCTTCCTAAGACCGC
Barcode 85R	TGTGAGCCAAGGAGTTG TTACAGTGCA TTGTCTTCCTAAGACCGC
Barcode 86R	TGTGAGCCAAGGAGTTG TTGCCTAGGC TTGTCTTCCTAAGACCGC
Barcode 87R	TGTGAGCCAAGGAGTTG GCTATGATGG TTGTCTTCCTAAGACCGC
Barcode 88R	TGTGAGCCAAGGAGTTG AATTACCATG TTGTCTTCCTAAGACCGC
Barcode 89R	TGTGAGCCAAGGAGTTG AGACATGGTG TTGTCTTCCTAAGACCGC
Barcode 90R	TGTGAGCCAAGGAGTTG CCAGACATAT TTGTCTTCCTAAGACCGC
Barcode 91R	TGTGAGCCAAGGAGTTG ACGCTTCCTT TTGTCTTCCTAAGACCGC
Barcode 92R	TGTGAGCCAAGGAGTTG GACGTCTTGA TTGTCTTCCTAAGACCGC
Barcode 93R	TGTGAGCCAAGGAGTTG TACTGAGCGG TTGTCTTCCTAAGACCGC
Barcode 94R	TGTGAGCCAAGGAGTTG TGTACACACC TTGTCTTCCTAAGACCGC
Barcode 95R	TGTGAGCCAAGGAGTTG CTTACGTGAA TTGTCTTCCTAAGACCGC
Barcode 96R	TGTGAGCCAAGGAGTTG GTGTGGAACC TTGTCTTCCTAAGACCGC
Barcode 97R	TGTGAGCCAAGGAGTTG AAGAATACCT TTGTCTTCCTAAGACCGC
Barcode 98R	TGTGAGCCAAGGAGTTG GTTGCATTCG TTGTCTTCCTAAGACCGC
Barcode 99R	TGTGAGCCAAGGAGTTG CGCCGTTGAA TTGTCTTCCTAAGACCGC
Barcode 100R	TGTGAGCCAAGGAGTTG TTCCGCCGAG TTGTCTTCCTAAGACCGC
Barcode 101R	TGTGAGCCAAGGAGTTG CCATTACCGT TTGTCTTCCTAAGACCGC
Barcode 102R	TGTGAGCCAAGGAGTTG ACGTCGGATC TTGTCTTCCTAAGACCGC
Barcode 103R	TGTGAGCCAAGGAGTTG TGTATCGTGA TTGTCTTCCTAAGACCGC
Barcode 104R	TGTGAGCCAAGGAGTTG GAAGAGAATC TTGTCTTCCTAAGACCGC
Barcode 114R	TGTGAGCCAAGGAGTTG CTGACTCTGG TTGTCTTCCTAAGACCGC
Barcode 115R	TGTGAGCCAAGGAGTTG ACTGCCTGTT TTGTCTTCCTAAGACCGC
Barcode 116R	TGTGAGCCAAGGAGTTG GTCATGGAGC TTGTCTTCCTAAGACCGC
Barcode 117R	TGTGAGCCAAGGAGTTG GGATAGACAT TTGTCTTCCTAAGACCGC
Barcode 121R	TGTGAGCCAAGGAGTTG TTGATCAAGG TTGTCTTCCTAAGACCGC
Barcode 122R	TGTGAGCCAAGGAGTTG TGCCACTTCC TTGTCTTCCTAAGACCGC
Barcode 123R	TGTGAGCCAAGGAGTTG GTAGAATGTT TTGTCTTCCTAAGACCGC
Barcode 124R	TGTGAGCCAAGGAGTTG GACTCGCGTC TTGTCTTCCTAAGACCGC
Barcode 125R	TGTGAGCCAAGGAGTTG AGTGTTATAG TTGTCTTCCTAAGACCGC
Barcode 126R	TGTGAGCCAAGGAGTTG ACACGAGACT TTGTCTTCCTAAGACCGC
Barcode 127R	TGTGAGCCAAGGAGTTG CATAGGCCGA TTGTCTTCCTAAGACCGC
Barcode 128R	TGTGAGCCAAGGAGTTG CCGTCTGCAA TTGTCTTCCTAAGACCGC
